# Benchmarking *de novo* assembly methods on metagenomic sequencing data

**DOI:** 10.1101/2022.05.22.493002

**Authors:** Zhenmiao Zhang, Chao Yang, Xiaodong Fang, Lu Zhang

## Abstract

Metagenome assembly is an efficient approach to deciphering the “microbial dark matter” in the microbiota based on metagenomic sequencing, due to the technical challenges involved in isolating and culturing all microbes in vitro. Although short-read sequencing has been widely used for metagenome assembly, linked- and long-read sequencing have shown their advancements by providing long-range DNA connectedness in assembly. Many metagenome assembly tools use dedicated algorithms to simplify the assembly graphs and resolve the repetitive sequences in microbial genomes. However, there remains no comprehensive evaluation of the pros and cons of various metagenomic sequencing technologies in metagenome assembly, and there is a lack of practical guidance on selecting the appropriate metagenome assembly tools. Therefore, this paper presents a comprehensive benchmark of 15 de novo assembly tools applied to 32 metagenomic sequencing datasets obtained from simulation, mock communities, or human stool samples. These datasets were generated using mainstream sequencing platforms, such as Illumina and BGISEQ short-read sequencing, 10x Genomics linked-read sequencing, and PacBio and Oxford Nanopore long-read sequencing. The assembly tools were extensively evaluated against many criteria, which revealed that compared with the other sequencing technologies, long-read assemblers generated the highest contig continuity but failed to reveal some medium- and high-quality metagenome-assembled genomes (MAGs). In addition, hybrid assemblers using both short- and long-read sequencing were promising tools to both improve contig continuity and increase the number of near-complete MAGs. This paper also discussed the running time and peak memory consumption of these tools and provided practical guidance on selecting them.
