## Supplementary Table 2 for "Benchmarking *de novo* assembly methods on metagenomic sequencing data"

### Sheet: S1
Greater			Short-read Assembly				Linked-read Assembly		Long-read Assembly						Hybrid Assembly
			Illumina		BGISEQ		10x		PacBio CLR						Illumina + PacBio CLR
			MEGAHIT	metaSPAdes	MEGAHIT	metaSPAdes	cloudSPAdes	Athena-meta	Shasta	wtdbg2	MECAT	Canu	metaFlye	Lathe	DBG2OLC	metaFlye-subassemblies	OPERA-LG	OPERA-MS
Short-read Assembly	Illumina	MEGAHIT	1	0.499373	0.917773	0.895245	0.999998	1	1	1	0.999932	1	1	1	1	1	0.999994	0.999994
		metaSPAdes	0.501882	1	0.923646	0.899668	0.999999	1	1	1	0.999925	1	1	1	1	1	0.99999	0.99999
	BGISEQ	MEGAHIT	0.0826108	0.0767199	1	0.47541	0.999941	1	1	1	0.999901	1	1	1	1	1	0.999407	0.999263
		metaSPAdes	0.105256	0.100822	0.525483	1	0.999934	1	1	1	0.999874	1	1	1	1	1	0.999128	0.999307
Linked-read Assembly	10x	cloudSPAdes	1.64825e-06	1.34368e-06	5.93698e-05	6.62416e-05	1	0.99998	0.997501	0.998169	0.998718	0.981278	1	0.995657	0.99816	0.999112	0.359643	0.505902
		Athena-meta	4.42743e-16	5.56603e-16	7.30625e-15	6.55102e-14	2.03732e-05	1	0.641533	0.212282	0.994541	0.0894876	0.913939	0.0766957	0.25254	0.338993	1.42079e-05	7.19531e-05
Long-read Assembly	PacBio CLR	Shasta	6.99075e-11	7.39988e-11	7.64232e-10	3.19331e-09	0.00251408	0.359214	1	0.103048	0.988482	0.0558768	0.813405	0.100679	0.0937276	0.260185	6.18184e-05	0.000261132
		wtdbg2	2.55902e-13	6.49478e-13	4.5018e-12	9.50256e-11	0.00183714	0.788034	0.897555	1	0.994365	0.279041	0.999814	0.775783	0.301378	0.829528	4.539e-05	5.66314e-05
		MECAT	7.2531e-05	7.98114e-05	0.000103618	0.000132476	0.00130548	0.00554828	0.012388	0.00579926	1	0.00606724	0.019761	0.0063121	0.00510078	0.0122982	0.000796522	0.00102999
		Canu	6.36392e-11	1.29238e-10	2.14925e-09	1.66177e-08	0.0187783	0.910716	0.944579	0.721642	0.994144	1	0.999926	0.88781	0.562085	0.898784	0.000877872	0.00106426
		metaFlye	3.83716e-22	7.95156e-23	4.70262e-23	3.15004e-20	7.68393e-08	0.0862089	0.187347	0.0001868	0.980628	7.44829e-05	1	0.000227389	0.000286512	0.0104153	9.39465e-12	3.22059e-09
		Lathe	4.80196e-15	5.12079e-15	2.91868e-14	2.60332e-12	0.00435746	0.923465	0.899935	0.22475	0.993872	0.112591	0.999774	1	0.173566	0.761253	9.13431e-06	8.20985e-05
Hybrid Assembly	Illumina + PacBio CLR	DBG2OLC	1.60853e-12	5.27762e-12	6.72071e-11	3.72367e-10	0.00184624	0.747787	0.906792	0.699184	0.995033	0.438662	0.999715	0.82686	1	0.857403	0.000141285	8.18006e-05
		metaFlye-subassemblies	6.99019e-13	7.26505e-13	5.11201e-12	6.58906e-11	0.000891169	0.661402	0.740892	0.170905	0.988015	0.101572	0.989625	0.239293	0.142957	1	3.27059e-05	0.000165329
		OPERA-LG	5.90904e-06	1.04309e-05	0.000597124	0.00087855	0.640761	0.999986	0.999939	0.999955	0.999231	0.999128	1	0.999991	0.99986	0.999968	1	0.384734
		OPERA-MS	5.73118e-06	9.9141e-06	0.00074147	0.00069811	0.494505	0.999928	0.999742	0.999944	0.999002	0.998943	1	0.999918	0.999919	0.999836	0.6159	1
	: 0.010 <= p < 0.050
	: 0.001 <= p < 0.010
	: 0.000 <= p < 0.001

### Sheet: S2
Greater			Short-read Assembly				Linked-read Assembly		Long-read Assembly						Hybrid Assembly
			Illumina		BGISEQ		10x		PacBio CLR						Illumina + PacBio CLR
			MEGAHIT	metaSPAdes	MEGAHIT	metaSPAdes	cloudSPAdes	Athena-meta	Shasta	wtdbg2	MECAT	Canu	metaFlye	Lathe	DBG2OLC	metaFlye-subassemblies	OPERA-LG	OPERA-MS
Short-read Assembly	Illumina	MEGAHIT	1	0.292018	0.461184	0.570257	1	1	1	1	0.999997	1	1	1	1	1	1	1
		metaSPAdes	0.709222	1	0.622166	0.722561	1	1	1	1	0.999997	1	1	1	1	1	1	1
	BGISEQ	MEGAHIT	0.539971	0.378961	1	0.592415	1	1	1	1	0.999997	1	1	1	1	1	1	1
		metaSPAdes	0.430932	0.278474	0.408556	1	1	1	1	1	0.999995	1	1	1	1	1	1	1
Linked-read Assembly	10x	cloudSPAdes	1.41418e-11	6.87513e-12	1.68753e-13	3.8427e-12	1	0.999997	0.999873	0.969278	0.951443	0.166299	0.999994	0.909386	0.980741	0.995863	0.162012	0.0669971
		Athena-meta	5.26001e-24	1.00277e-23	5.8575e-28	1.13082e-25	3.04788e-06	1	0.910946	0.0196316	0.594142	8.00907e-06	0.559123	0.00426098	0.020765	0.096789	3.0755e-07	3.5585e-09
Long-read Assembly	PacBio CLR	Shasta	1.79542e-13	1.57271e-13	1.43213e-14	1.62043e-13	0.0001279	0.0894038	1	0.0108613	0.379515	0.000226026	0.17827	0.0077508	0.00983248	0.0319972	9.15602e-06	1.40066e-06
		wtdbg2	2.17154e-16	1.60161e-16	1.57259e-18	8.06212e-17	0.0308129	0.980423	0.989246	1	0.840454	0.00206632	0.991891	0.409929	0.391888	0.800732	0.0012212	0.000114597
		MECAT	3.6348e-06	2.86105e-06	2.84477e-06	5.67859e-06	0.0490555	0.407479	0.627767	0.161393	1	0.0159881	0.41669	0.10202	0.159842	0.237942	0.0160371	0.0111703
		Canu	7.13423e-08	1.77029e-08	1.13831e-08	9.64589e-08	0.834055	0.999992	0.999777	0.997947	0.984347	1	1	0.999617	0.991386	0.999791	0.349643	0.127015
		metaFlye	2.22893e-24	9.72353e-24	1.0361e-28	6.80828e-26	6.09272e-06	0.441259	0.822522	0.00814349	0.585654	3.77064e-08	1	0.000985348	0.00213396	0.0494585	4.04589e-08	1.00142e-09
		Lathe	2.36349e-15	1.32401e-14	2.65349e-17	7.41891e-16	0.0908601	0.995755	0.992344	0.59091	0.899604	0.000386617	0.999021	1	0.26779	0.884759	0.00196022	0.00033597
Hybrid Assembly	Illumina + PacBio CLR	DBG2OLC	6.5193e-16	3.17476e-16	5.06716e-18	1.88114e-16	0.019308	0.979281	0.990242	0.608671	0.841514	0.00865067	0.997874	0.732761	1	0.861585	0.000913496	3.25668e-05
		metaFlye-subassemblies	3.91948e-17	9.48096e-17	4.87927e-20	4.28133e-18	0.00415172	0.903392	0.968248	0.199747	0.764164	0.000210238	0.950687	0.115627	0.138713	1	0.000160008	1.04721e-05
		OPERA-LG	1.37213e-08	2.66045e-09	5.26864e-10	7.55614e-09	0.838322	1	0.999991	0.998787	0.984279	0.651136	1	0.998054	0.999091	0.999841	1	0.193941
		OPERA-MS	1.1413e-07	1.4674e-08	1.08118e-08	7.07119e-08	0.933158	1	0.999999	0.999886	0.989024	0.873366	1	0.999666	0.999968	0.99999	0.806538	1
	: 0.010 <= p < 0.050
	: 0.001 <= p < 0.010
	: 0.000 <= p < 0.001

### Sheet: P1
Greater			Short-read Assembly		Linked-read Assembly		Long-read Assembly						Hybrid Assembly
			Illumina		10x		ONT						Illumina + ONT
			MEGAHIT	metaSPAdes	cloudSPAdes	Athena-meta	Shasta	wtdbg2	NECAT	Canu	metaFlye	Lathe	DBG2OLC	metaFlye-subassemblies	OPERA-LG	OPERA-MS
Short-read Assembly	Illumina	MEGAHIT	1	2.78836e-05	1	1	1	1	1	1	1	1	1	1	1	0.912916
		metaSPAdes	0.999973	1	1	1	1	1	1	1	1	1	1	1	1	0.999999
Linked-read Assembly	10x	cloudSPAdes	1.52091e-10	2.36789e-15	1	0.999517	0.910789	0.787539	0.999807	0.992763	0.98397	0.644795	0.0405361	0.976043	0.00243874	2.43343e-08
		Athena-meta	8.41252e-17	2.66489e-22	0.000486213	1	0.272116	0.0108846	0.948598	0.489868	0.242262	0.0118866	7.44641e-06	0.146547	4.19715e-08	6.58164e-13
Long-read Assembly	ONT	Shasta	1.01637e-08	1.3645e-10	0.0902276	0.729864	1	0.178167	0.921846	0.602501	0.440942	0.0987669	0.0058379	0.471715	0.00101735	2.3482e-07
		wtdbg2	1.99999e-13	4.05887e-20	0.213116	0.989177	0.823596	1	0.998911	0.944848	0.928348	0.433092	0.0144586	0.897595	0.000434769	5.44483e-10
		NECAT	1.23748e-12	4.42926e-15	0.000195951	0.0518183	0.0803243	0.00110496	1	0.104498	0.0262574	0.00120718	5.81226e-06	0.013448	2.24938e-07	9.82555e-11
		Canu	2.79091e-11	4.48951e-16	0.00730035	0.511324	0.401434	0.0555254	0.896668	1	0.35421	0.0544099	0.000724825	0.206222	2.93182e-05	4.5441e-09
		metaFlye	1.35005e-17	3.32819e-23	0.0161192	0.7584	0.561662	0.0719748	0.974005	0.647004	1	0.0483156	0.00020135	0.495219	1.38822e-06	2.5138e-13
		Lathe	2.88739e-15	8.32788e-22	0.356046	0.98818	0.902407	0.567855	0.99881	0.945958	0.95192	1	0.0321145	0.953724	0.000613998	6.56786e-11
Hybrid Assembly	Illumina + ONT	DBG2OLC	3.52723e-12	2.1413e-19	0.959672	0.999993	0.994282	0.985635	0.999994	0.999284	0.999801	0.968069	1	0.99994	0.0680196	2.9408e-08
		metaFlye-subassemblies	5.99868e-17	4.17089e-21	0.0240755	0.853914	0.53074	0.102803	0.986691	0.794654	0.50565	0.0464922	6.05004e-05	1	8.02184e-07	9.89911e-14
		OPERA-LG	4.67383e-07	1.86907e-13	0.997581	1	0.99901	0.99957	1	0.999971	0.999999	0.999392	0.932369	0.999999	1	0.000110763
		OPERA-MS	0.087901	5.86011e-07	1	1	1	1	1	1	1	1	1	1	0.999891	1
	: 0.010 <= p < 0.050
	: 0.001 <= p < 0.010
	: 0.000 <= p < 0.001

### Sheet: P2
Greater			Short-read Assembly		Linked-read Assembly		Long-read Assembly						Hybrid Assembly
			Illumina		10x		ONT						Illumina + ONT
			MEGAHIT	metaSPAdes	cloudSPAdes	Athena-meta	Shasta	wtdbg2	NECAT	Canu	metaFlye	Lathe	DBG2OLC	metaFlye-subassemblies	OPERA-LG	OPERA-MS
Short-read Assembly	Illumina	MEGAHIT	1	0.00235942	0.137833	0.999999	0.99998	0.999995	0.999937	0.999189	1	0.999971	0.999807	1	0.999388	0.102382
		metaSPAdes	0.997714	1	0.518477	1	1	1	1	0.999989	1	1	1	1	1	0.946817
Linked-read Assembly	10x	cloudSPAdes	0.863999	0.485216	1	0.999952	0.999168	0.999953	0.999915	0.999892	0.999995	0.999727	0.99819	0.999995	0.995618	0.737406
		Athena-meta	7.40663e-07	2.00053e-11	5.0148e-05	1	0.942027	0.506406	0.490391	0.595183	0.625715	0.120463	0.124687	0.589433	0.00498257	3.60937e-09
Long-read Assembly	ONT	Shasta	2.39116e-05	1.85569e-08	0.000923007	0.0609983	1	0.0816808	0.0742905	0.179172	0.0837912	0.0117142	0.0292111	0.0654129	0.00179873	6.83717e-07
		wtdbg2	4.93951e-06	5.50142e-11	4.83779e-05	0.496797	0.922078	1	0.380124	0.480788	0.625715	0.159274	0.199235	0.534647	0.014338	2.77208e-08
		NECAT	6.5058e-05	1.49426e-07	8.80878e-05	0.51281	0.929215	0.622931	1	0.650064	0.716698	0.192315	0.196647	0.596183	0.0209894	5.46223e-06
		Canu	0.000836147	1.1131e-05	0.000111945	0.407933	0.827236	0.52241	0.352916	1	0.630612	0.219157	0.184009	0.504625	0.0295876	0.000118477
		metaFlye	1.76654e-07	3.47596e-12	5.41442e-06	0.376742	0.919101	0.376742	0.285499	0.371834	1	0.0529587	0.102709	0.431581	0.00390924	1.2928e-09
		Lathe	3.03162e-05	2.33253e-10	0.000279641	0.880883	0.988883	0.842356	0.809522	0.782829	0.947627	1	0.558451	0.952679	0.165444	3.18482e-07
Hybrid Assembly	Illumina + ONT	DBG2OLC	0.000200448	1.27776e-08	0.00186689	0.877221	0.972817	0.803353	0.805922	0.818457	0.898614	0.444605	1	0.886143	0.121704	3.46491e-06
		metaFlye-subassemblies	3.63488e-08	3.53764e-13	5.26978e-06	0.412823	0.936688	0.467658	0.406064	0.497687	0.570274	0.0478068	0.115139	1	0.00236972	1.79105e-10
		OPERA-LG	0.000628742	4.18631e-09	0.00447778	0.995122	0.998325	0.985927	0.979378	0.970903	0.996159	0.836082	0.879995	0.997669	1	4.62777e-06
		OPERA-MS	0.899242	0.0543075	0.265464	1	1	1	0.999995	0.999886	1	1	0.999997	1	0.999996	1
	: 0.010 <= p < 0.050
	: 0.001 <= p < 0.010
	: 0.000 <= p < 0.001
