## Supplementary Table 3 for "Benchmarking *de novo* assembly methods on metagenomic sequencing data"

### Sheet: simulation and mock
Assembler	Max. of Genome fraction (%)	Max. of NA50	Max. of Largest alignment	Max. of Normalized NGA50	Max. of N50	Dataset
Hybrid assembly	84.186	1167153	4900999	0.423629	2526400	ATCC20
Linked-read assembly	72.894	253119	2279773	0.0859105	380378	ATCC20
Long-read assembly	84.316	2073287	6387970	0.423629	3132780	ATCC20
Short-read assembly	56.671	52738	539002	0.0123783	54326	ATCC20
Hybrid assembly	67.878	92790	3442498	0.168354	98071	CAMI_H
Linked-read assembly	23.617	141583	2096943	0.00712474	149569	CAMI_H
Long-read assembly	42.476	54434	3725746	0.459731	82623	CAMI_H
Short-read assembly	69.395	17763	2601942	0.00497534	17928	CAMI_H
Hybrid assembly	57.795	126981	2219704	0.0381318	141955	CAMI_L
Linked-read assembly	54.163	182061	2214657	0.017401	186993	CAMI_L
Long-read assembly	47.395	131068	1426133	0.304719	159738	CAMI_L
Short-read assembly	59.455	77177	1362261	0.00935016	78394	CAMI_L
Hybrid assembly	39.799	77614	2233377	0.172951	85755	CAMI_M1
Linked-read assembly	28.05	170817	1519071	0.00614626	179519	CAMI_M1
Long-read assembly	28.71	70946	2233351	0.414042	89344	CAMI_M1
Short-read assembly	41.379	28048	1617405	0.00457196	28349	CAMI_M1
Hybrid assembly	44.032	105111	3463857	0.126518	109005	CAMI_M2
Linked-read assembly	36.793	193536	1411127	0.0104671	196095	CAMI_M2
Long-read assembly	29.452	79985	1967077	0.398155	93646	CAMI_M2
Short-read assembly	45.278	39256	1427214	0.00981295	39552	CAMI_M2
Hybrid assembly	46.943	699750	6787541	0.20362	1024077	ZYMO
Long-read assembly	48.134	2876658	5454497	0.20362	6795631	ZYMO
Short-read assembly	26.271	167509	768341	0.0157618	167769	ZYMO

### Sheet: real
Assembler	Max. of Total length	Max. of Largest contig	Max. of N50	Max. of #MQ	Max. of #HQ	Max. of #NC	Dataset
Hybrid assembly	233499731	2940826	119485	14	3	3	P1
Hybrid assembly	125858982	3874778	75474	8	3	3	P2
Hybrid assembly	341671332	4149712	151781	32	23	11	S1
Hybrid assembly	319304561	4663045	244476	33	17	9	S2
Linked-read assembly	249075112	2561261	222853	27	16	6	P1
Linked-read assembly	118833774	1382594	101763	16	7	5	P2
Linked-read assembly	570544325	2344848	128906	75	27	12	S1
Linked-read assembly	436139004	2067233	182148	48	20	15	S2
Long-read assembly	194636506	4685911	192144	13	3	3	P1
Long-read assembly	92098840	3868090	275086	14	2	2	P2
Long-read assembly	243883392	3489498	168442	20	10	9	S1
Long-read assembly	256776331	4327156	239008	17	11	7	S2
Short-read assembly	136904503	586476	15255	13	2	1	P1
Short-read assembly	90665637	544549	15295	8	2	0	P2
Short-read assembly	300428561	720257	15305	30	23	2	S1
Short-read assembly	267949218	513813	16914	26	16	1	S2
