## Supplementary Table 4 for "Benchmarking *de novo* assembly methods on metagenomic sequencing data"

### Sheet: NGA50
Strains	Abundance	Abundance Level	Short-Read Assembly		Linked-Read Assembly		Long-Read Assembly						Hybrid Assembly
			MEGAHIT	metaSPAdes	cloudSPAdes	Athena	Canu	metaFlye	Lathe	Shasta	wtdbg2	MECAT2	DBG2OLC	metaFlye-subassemblies	OPERA-LG	OPERA-MS
ATCC_11828	0.0018	Low-abundance	-	-	-	776831	-	1368996	1368996	781412	-	-	271253	1369035	-	-
ATCC_17978	0.0018	Low-abundance	-	-	-	554093	-	906941	-	98984	-	-	218952	906953	-	-
ATCC_33323	0.0018	Low-abundance	-	-	-	475837	-	640771	-	32685	-	-	91668	640772	-	-
ATCC_700392	0.0018	Low-abundance	-	-	-	293549	-	540226	-	43235	-	-	218171	512644	-	-
ATCC_BAA335	0.0018	Low-abundance	-	-	-	50624	-	557350	557349	156480	-	-	137530	1167153	-	-
ATCC_15703	0.0002	Ultra-low abundace	-	-	-	-	-	-	-	-	-	-	-	-	-	-
ATCC_17982	0.0002	Ultra-low abundace	-	-	-	-	-	-	-	-	-	-	-	-	-	-
ATCC_47077	0.0002	Ultra-low abundace	-	-	-	-	-	-	-	-	-	-	-	-	-	-
ATCC_8482	0.0002	Ultra-low abundace	-	-	-	-	-	38258	31426	-	-	-	-	36605	-	-
ATCC_BAA816	0.0002	Ultra-low abundace	-	-	-	-	-	-	-	-	-	-	-	-	-	-
